# Genetic variation at 11q23.1 confers colorectal cancer risk by dysregulation of colonic tuft cell transcriptional activator *POU2AF2*

**DOI:** 10.1101/2023.08.24.554659

**Authors:** V Rajasekaran, B. T Harris, R. T Osborn, C Smillie, K Donnelly, M Bacou, E Esiri-Bloom, L.Y Ooi, M Allan, M Walker, S Reid, A Meynert, G Grimes, J. P Blackmur, P. G Vaughan-Shaw, P. J Law, C Fernandez-Rozadilla, I. P Tomlinson, R Houlston, K. B Myant, F. V Din, M. G. Dunlop, S. M Farrington

**Author notes:** Contributed equally (V Rajasekaran, B. T Harris).

## Abstract

Common genetic variation at 11q23.1 is associated with colorectal cancer (CRC) risk, and exerts local (cis) expression quantitative trait locus (cis-eQTL) effects on *POU2AF2, COLCA1 and POU2AF3* genes. However, complex linkage disequilibrium and correlated expression at the 11q23.1 locus has thus far hindered elucidation of the mechanisms by which genetic variants impart CRC risk. Here, we establish that rs3087967 is the likely causal eQTL at this locus, co-localising with expression of *POU2AF2* and CRC risk. Furthermore, we show trans-eQTL effects on 21 distant target genes, which are highly enriched for Tuft cell markers. Analysis of available scRNAseq, ChIPseq and scATACseq data implicates POU2AF2 as the primary controller of the tuft cell specific trans-genes through POU2F3-correlated genetic regulation. Immunofluorescence demonstrates that the rs3087967 risk genotype (T) is associated with lower tuft cell abundance in human colonic epithelium. CRISPR-mediated deletion of the 11q23.1 risk locus in the mouse germline exacerbated the *Apc^Min/+^* mouse phenotype upon abrogation of *Pou2af2* expression specifically. Taken together, we implicate a key protective role of tuft cells in the large bowel and the importance of mis-regulation of *POU2AF2* as the prime tuft cell transcriptional activator at this locus.
