## Supplementary Material S3 for "Genetic variation at 11q23.1 confers colorectal cancer risk by dysregulation of colonic tuft cell transcriptional activator *POU2AF2*"

### Sheet: Hypothesis_testing
Hypothesis	Description	Posterior probability_CRC_risk_POU2AF2	Posterior probability_CRC_risk_COLCA1	Posterior probability_CRC_risk_POU2AF3
H0	neither trait has a genetic association in the region	4.4209e-73	7.1213e-71	1.68972e-90
H1	only POU2AF2 has a genetic association in the region	3.03597e-52	2.16623e-53	1.37309e-54
H2	only POU2AF3 has a genetic association in the region	1.31123e-22	2.11217e-20	5.0117e-40
H3	both traits are associated, but with different causal variants	0.0899556	0.00632566	0.000307288
H4	both traits are associated and share a single causal variant	0.910044	0.993674	0.999693
11q23.1 variation associated CRC risk and cis-eQTL expression is likely associated with a single variant. Colocalisation analysis of 11q23.1 cis-eQTL target expression and CRC risk independently. Posterior probability = Approximate bayes factor computation of posterior probability.

### Sheet: 95%_credible_set
POU2AF2
snp	position	V.df1	z.df1	r.df1	lABF.df1	V.df2	z.df2	r.df2	lABF.df2	internal.sum.lABF	SNP.PP.H4	rsid
chr11_111283347_A_C_b38	111283347	0.00459782	11.0524	0.811661	48.7395	4.78558e-05	-15.981	0.998805	124.178	172.918	0.0607709	rs7130173
chr11_111286111_T_C_b38	111286111	0.0046911	11.3089	0.808571	50.8784	4.78681e-05	-16.0045	0.998805	124.554	175.433	0.751365	rs3087967
chr11_111290028_C_T_b38	111290028	0.00456358	11.093	0.812801	49.172	4.76988e-05	-15.8557	0.998809	122.185	171.357	0.0127571	rs4477469
chr11_111291966_A_G_b38	111291966	0.00456358	11.093	0.812801	49.172	4.77311e-05	-15.9203	0.998808	123.212	172.384	0.0356172	rs10789822
chr11_111294284_C_T_b38	111294284	0.00456358	11.093	0.812801	49.172	4.76031e-05	-15.852	0.998811	122.126	171.298	0.012034	rs7103178
chr11_111299815_A_G_b38	111299815	0.00471807	11.2905	0.807682	50.6552	4.77481e-05	-15.8006	0.998808	121.314	171.97	0.0235445	rs10891246
chr11_111300346_T_C_b38	111300346	0.00454773	11.3663	0.813329	51.6991	4.7666e-05	-15.7247	0.99881	120.119	171.818	0.0202249	rs7122375
chr11_111300984_C_A_b38	111300984	0.00454773	11.3663	0.813329	51.6991	4.767e-05	-15.694	0.99881	119.638	171.337	0.0125053	rs3802842
chr11_111301454_T_C_b38	111301454	0.00454773	11.3663	0.813329	51.6991	4.77021e-05	-15.7373	0.998809	120.317	172.016	0.0246556	rs4608113
chr11_111301485_A_G_b38	111301485	0.00454773	11.3663	0.813329	51.6991	4.77127e-05	-15.6989	0.998809	119.714	171.413	0.0134977	rs4520624
COLCA1
snp	position	V.df1	z.df1	r.df1	lABF.df1	V.df2	z.df2	r.df2	lABF.df2	internal.sum.lABF	SNP.PP.H4	rsid
chr11_111283347_A_C_b38	111283347	0.00466729	10.7193	0.811258	45.7746	4.79e-05	-15.981	0.998805	124.178	169.953	0.462317	rs7130173
chr11_111286111_T_C_b38	111286111	0.00482211	10.7005	0.80621	45.3357	4.79e-05	-16.0045	0.998805	124.554	169.89	0.434076	rs3087967
chr11_111290028_C_T_b38	111290028	0.0046757	10.5524	0.810982	44.3196	4.77e-05	-15.8557	0.998809	122.185	166.504	0.0146982	rs4477469
chr11_111291966_A_G_b38	111291966	0.0046757	10.5524	0.810982	44.3196	4.77e-05	-15.9203	0.998808	123.212	167.531	0.0410363	rs10789822
chr11_111294284_C_T_b38	111294284	0.0046757	10.5524	0.810982	44.3196	4.76e-05	-15.852	0.998811	122.126	166.446	0.013865	rs7103178
POU2AF3
snp	position	V.df1	z.df1	r.df1	lABF.df1	V.df2	z.df2	r.df2	lABF.df2	internal.sum.lABF	SNP.PP.H4	rsid
chr11_111286111_T_C_b38	111286111	0.00393996	14.895	0.831516	91.3499	4.79e-05	-16.0045	0.998805	124.554	215.904	0.986104	rs3087967
rs3087967 is highly colocalised with 11q23.1 cis-eQTL target expression and CRC risk. Colocalisation results of each 11q23.1 cis-eQTL target and CRC risk (Fernandez Rozadilla et al 2022), 95% credible set only. Rs3087967 is the only variant present in all three comparisons.
