## Supplementary Material S4 for "Genetic variation at 11q23.1 confers colorectal cancer risk by dysregulation of colonic tuft cell transcriptional activator *POU2AF2*"

seqnames	start	end	strand	name	idx	Log2FC	FDR	MeanDiff	cluster
chr7	107803225	107765467	2	SLC26A3	757	1.494760413	1.72522E-15	1.199801545	1
chr19	41706976	41673307	2	CEACAM7	968	1.568008162	8.49879E-11	0.915438816	1
chr2	169064789	169096167	1	DHRS9	1011	1.666522561	8.49879E-11	0.726883802	1
chr19	35142451	35124513	2	LGI4	748	1.359354355	1.66045E-09	0.944777869	1
chr10	69220303	69267559	1	HKDC1	393	1.673023586	3.52549E-09	0.547188133	1
chr19	7382834	7472477	1	ARHGEF18	234	1.495860812	5.99872E-09	0.501479105	1
chr10	69232490	69215333	2	LOC101928994	394	1.694319722	1.62303E-08	0.708606836	1
chr3	47477126	47413694	2	SCAP	344	1.260248896	1.26028E-07	0.520548867	1
chr15	41230839	41281890	1	CHP1	217	1.28261958	1.46925E-07	0.463028047	1
chr2	169031322	168922938	2	ABCB11	1010	1.264924708	1.62325E-07	0.464857634	1
chr19	40882752	40875439	2	CYP2A7	948	1.535104172	2.22379E-07	0.23534457	1
chr2	110116566	110083870	2	MALL	749	1.275952899	7.0064E-07	0.661855658	1
chr9	111932100	111932169	1	MIR4668	574	1.29866406	1.28372E-06	0.52444486	1
chr19	35138808	35151336	1	FXYD1	749	1.838696355	1.33634E-06	0.547116469	1
chr15	74812716	74831233	1	LMAN1L	566	1.330967084	1.85854E-06	0.53480948	1
chr1	15809348	15807169	2	UQCRHL	254	1.303693519	2.02543E-06	0.565843733	1
chr19	4153601	4173054	1	CREB3L3	147	1.251521169	2.57242E-06	0.455599401	1
chr22	35299275	35347994	1	TOM1	279	1.283603873	1.65114E-05	0.421234672	1
chr2	95402721	95416616	1	FAHD2A	626	1.314613491	3.79291E-05	0.433488691	1
chr1	26890297	26876133	2	GPN2	439	1.517675937	4.87505E-05	0.404585044	1
chr17	19344574	19344506	2	MIR1180	384	1.260684131	6.13737E-05	0.239988046	1
chr7	101020072	101058745	1	MUC17	685	1.541913808	8.79062E-05	0.232064199	1
chr19	35143250	35154301	1	FXYD7	750	1.671902205	9.05726E-05	0.411992141	1
chr17	41554495	41549606	2	LINC00974	716	1.608471212	0.000108451	0.688867831	1
chr17	75844717	75827225	2	UNC13D	1248	1.336443319	0.000144137	0.39339098	1
chr7	100949555	100968346	1	MUC3A	682	1.286582437	0.000148205	0.297490866	1
chr9	127886787	127866480	2	AK1	727	2.572834896	0.000221389	0.352316774	1
chr19	1241746	1244826	1	ATP5F1D	45	1.333589315	0.000253564	0.683633376	1
chr17	28473293	28497781	1	SLC13A2	430	1.252538544	0.000273642	0.46027661	1
chr19	7920316	7923250	1	SNAPC2	258	1.33829299	0.000358581	0.901885277	1
chr2	233760248	233773299	1	UGT1A1	1491	1.958030492	0.000381495	0.316927711	1
chr2	233718778	233773299	1	UGT1A4	1489	1.624511458	0.000641911	0.214466867	1
chr16	535316	535368	1	MIR5587	25	1.442899609	0.00070293	1.018591162	1
chr9	34590140	34551432	2	CNTFR	174	1.2797934	0.000737763	0.329396903	1
chr9	127869495	127869415	2	MIR4672	728	2.150402542	0.000776332	0.513390963	1
chr2	233729108	233773299	1	UGT1A3	1490	1.592602989	0.000876951	0.218334601	1
chr2	233712992	233773299	1	UGT1A5	1488	1.47585382	0.001013223	0.207801557	1
chr1	54623556	54609182	2	FAM151A	848	2.051019439	0.001393313	0.29134483	1
chr7	101085439	101097967	1	TRIM56	686	1.619056862	0.001575367	0.335942008	1
chr19	17747718	17788568	1	FCHO1	568	1.30041369	0.001829065	0.247386821	1
chr7	73861159	73865893	1	TMEM270	454	1.499193351	0.001984636	0.358651371	1
chr6	30136108	30148735	1	TRIM40	284	1.371848903	0.002048179	0.258621276	1
chr11	66975277	66977004	1	C11orf86	928	1.489848514	0.002186528	0.646204684	1
chr21	30372257	30371391	2	KRTAP13-2	90	3.02302412	0.00231609	0.293775707	1
chr1	22001656	22012539	1	CELA3A	342	2.213186741	0.002527251	0.189699262	1
chr17	42577831	42572315	2	PSMC3IP	754	1.791249236	0.002527251	0.257384698	1
chr7	101017608	101014320	2	LOC102724094	684	2.001804898	0.003051274	0.423302754	1
chr19	16173525	16161368	2	CIB3	527	1.869512862	0.003436603	0.200354684	1
chr4	42391268	42281830	2	LOC105374428	257	1.297322909	0.004704597	0.279535204	1
chr22	31122731	31134696	1	INPP5J	242	1.534566479	0.004808425	0.283502924	1
chr1	1000172	998962	2	HES4	15	1.287527298	0.005746367	0.615343616	1
chr19	4182604	4174109	2	SIRT6	148	1.577708841	0.006057274	0.368541205	1
chr10	73744384	73772161	1	SEC24C	454	1.308842709	0.006448598	0.286392857	1
chr7	144355288	144380632	1	ARHGEF5	1020	1.401850317	0.006494016	0.146328567	1
chr1	150321476	150353195	1	PRPF3	1388	1.919037956	0.006549972	0.215022047	1
chr17	28577264	28573115	2	ALDOC	434	2.015874843	0.006812896	0.331092201	1
chr9	92292547	92292458	2	MIR3651	410	1.591709721	0.007736533	0.42399842	1
chr9	92292593	92292461	2	SNORA84	411	1.591649108	0.007736533	0.421162746	1
chr1	39565160	39573203	1	PABPC4-AS1	631	1.609646088	0.007876532	0.179096092	1
chr1	202003124	202003236	1	MIR6740	2016	6.596025413	0.008553757	0.191861682	1
chr19	15934867	15912367	2	CYP4F11	520	1.550030375	0.008757725	0.224799659	1
chr19	7916145	7919097	1	TGFBR3L	257	1.838156672	0.008831129	0.411238326	1
chr2	96642737	96704887	1	FER1L5	644	1.352594074	0.009269977	0.224300679	1
chr7	1160219	1152071	2	ZFAND2A	21	1.425136823	0.009715524	0.494264617	1
chr11	1074875	1110511	1	MUC2	52	2.612443949	7.14067E-29	1.567116425	4
chr4	93828753	93830964	1	ATOH1	538	1.895635526	1.66241E-17	1.889996339	4
chr19	39934626	39863323	2	FCGBP	915	1.86251183	3.60147E-16	0.87151046	4
chr19	12751702	12758458	1	BEST2	419	3.586002712	1.60647E-15	1.281735045	4
chr2	10192671	10192614	2	MIR4261	61	1.539570666	2.12564E-13	0.995166446	4
chr6	34556333	34537802	2	SPDEF	480	1.897045156	8.69519E-13	0.862690982	4
chr10	103493979	103592552	1	NEURL1	758	1.493121419	9.24537E-13	0.6819055	4
chr1	86468368	86500289	1	CLCA1	1021	2.328138653	3.87384E-12	0.874990024	4
chr8	123851987	124120061	1	FER1L6	698	1.507800134	3.87384E-12	0.782558165	4
chr10	93566665	93604480	1	FFAR4	602	1.869927897	5.20011E-11	0.60111257	4
chr12	4720102	4700417	2	GAU1	54	1.608836512	5.20011E-11	0.472040299	4
chr2	241188509	241225377	1	ANO7	1562	1.822564582	1.18169E-10	0.483423564	4
chr1	21669363	21596215	2	RAP1GAP	337	1.251514855	1.41155E-10	0.689550019	4
chr1	22266239	22266300	1	MIR4418	347	3.030379355	1.41155E-10	1.656413162	4
chr11	70065371	70056230	2	LOC101928443	990	2.60728119	1.41155E-10	0.401939848	4
chr12	4669741	4851003	1	GALNT8	53	1.606482938	2.09547E-10	0.512437776	4
chr16	88977204	88874858	2	CBFA2T3	967	2.04570803	2.22797E-10	0.547708725	4
chr16	70801161	70687439	2	VAC14	788	1.376077466	2.79144E-10	0.724160349	4
chr1	92486876	92474762	2	GFI1	1060	1.618256603	3.42845E-10	0.675863405	4
chr1	157552520	157513377	2	FCRL5	1631	1.945645086	3.87984E-09	0.325230912	4
chr21	42315651	42311667	2	TFF3	239	1.549752609	4.06215E-09	1.164602365	4
chr6	170306565	170282206	2	DLL1	1284	1.603993417	4.65221E-09	1.009698474	4
chr11	77034398	77041973	1	B3GNT6	1090	1.473128399	8.61809E-09	0.808738842	4
chr2	88812370	88812454	1	MIR4436A	618	1.430016842	1.6264E-08	0.594445614	4
chr16	1225257	1221651	2	TPSG1	60	5.412667576	1.77135E-08	0.652183113	4
chr19	50823787	50819148	2	KLK1	1313	2.0750099	2.62577E-08	1.095174655	4
chr9	137171984	137168758	2	LRRC26	951	2.311771183	7.49178E-08	0.767276707	4
chr2	109313625	109313571	2	MIR4266	744	1.278603564	1.03869E-07	0.646465792	4
chr6	152637801	152121684	2	SYNE1	1164	1.264616003	1.03869E-07	0.696437935	4
chr9	137169270	137169186	2	MIR3621	952	2.78999159	1.13532E-07	1.042640094	4
chr14	94390693	94376747	2	SERPINA1	621	1.748715009	2.4596E-07	0.787536457	4
chr2	182867162	182833275	2	FRZB	1117	1.991370387	2.4596E-07	0.301367651	4
chr16	70686066	70661204	2	MTSS1L	787	1.537992379	3.25592E-07	0.577214799	4
chr16	88939789	88951524	1	LOC100129697	969	2.333154359	3.25592E-07	0.589678467	4
chr2	112836903	112829751	2	IL1B	773	1.537255683	4.43049E-07	0.496863595	4
chr9	137172409	137170858	2	TMEM210	953	2.563149542	5.36723E-07	0.698399104	4
chr16	88883272	88887136	1	LOC101927793	968	1.427035261	5.53388E-07	0.380983939	4
chr11	61581148	61515313	2	SYT7	702	1.318509206	9.66812E-07	0.425528289	4
chr3	161372880	161344792	2	SPTSSB	1130	1.49761689	1.30298E-06	0.308178628	4
chr2	68974573	68980974	1	GKN1	453	3.309938154	1.61301E-06	0.331262917	4
chr2	130729070	130730336	1	GPR148	861	2.122805319	2.22809E-06	0.706514014	4
chr14	80211419	80455469	1	DIO2-AS1	540	1.285961542	2.84799E-06	0.400751322	4
chr21	36576569	36460621	2	CLDN14	181	1.733388921	4.86136E-06	0.29563054	4
chr1	209828007	209857565	1	UTP25	2131	1.865006619	8.3617E-06	0.437222961	4
chr1	6260975	6247346	2	GPR153	113	1.964483589	8.85415E-06	0.499596345	4
chr1	40665657	40620679	2	RIMS3	654	1.533913913	1.86516E-05	0.502654661	4
chr6	109465968	109444062	2	MICAL1	914	1.478273215	1.94121E-05	0.614202763	4
chr2	105102944	105097052	2	UTAT33	716	1.700798685	2.23938E-05	0.367437717	4
chr11	61588494	61607550	1	LOC101927495	703	1.641195775	6.06576E-05	0.748066776	4
chr3	108757384	108743424	2	RETNLB	715	1.584007657	6.11515E-05	0.519211086	4
chr13	70107213	70139429	1	ATXN8OS	324	1.470650061	6.482E-05	0.170765118	4
chr20	63547891	63556708	1	FNDC11	680	1.540874412	6.94188E-05	0.529522037	4
chr16	29778240	29782973	1	ZG16	441	2.031801062	7.38116E-05	0.714511863	4
chr15	77641764	77652288	1	LINGO1-AS1	608	2.3285786	7.78728E-05	0.44377721	4
chr9	33447611	33441154	2	AQP3	154	1.332565942	9.35666E-05	0.431961959	4
chr12	47079951	47075707	2	AMIGO2	383	1.871385063	0.000119184	0.486310946	4
chr13	36920765	36844831	2	SMAD9	137	1.360317289	0.000152901	0.482484107	4
chr17	73828520	73750330	2	LINC00469	1186	1.697178363	0.000166369	0.190887527	4
chr8	29748309	29798492	1	LINC02099	228	1.301582203	0.000192596	0.318626562	4
chr17	74326210	74355820	1	KIF19	1192	1.961828635	0.000255087	0.183925787	4
chr12	47187812	47187891	1	MIR4698	384	1.645816364	0.000308545	0.300104288	4
chr22	23070361	23125037	1	GNAZ	124	1.481000193	0.000308545	0.237241106	4
chr21	36005338	36007838	1	LINC01436	172	1.604838777	0.000341431	0.256018076	4
chr5	100816565	100816482	2	MIR548P	488	1.417687433	0.000384386	0.516793316	4
chr1	159826750	159837249	1	SLAMF8	1673	2.05937453	0.000393595	0.284895656	4
chr6	170276762	170266669	2	LOC285804	1282	1.41898597	0.000403013	0.499499996	4
chr1	33332541	33332431	2	MIR3605	552	3.390615184	0.000460433	0.423951847	4
chr3	161426427	161448242	1	LINC02067	1131	1.714690438	0.000585985	0.170592262	4
chr17	73786802	73800793	1	LINC02092	1187	1.485017919	0.000623638	0.174963862	4
chr22	29720084	29731839	1	CABP7	209	1.537871685	0.000623638	0.11883335	4
chr6	170262569	170254334	2	LOC154449	1281	1.358889529	0.000623638	0.321660757	4
chr9	33264761	33247820	2	BAG1	150	1.303767313	0.000730943	0.55702212	4
chr6	4610656	4611304	1	KU-MEL-3	40	1.379451063	0.000734696	0.530588312	4
chr9	21368962	21367424	2	IFNA13	101	2.998980651	0.000741815	0.293524145	4
chr1	58577773	58575423	2	TACSTD2	870	1.670715886	0.000769847	0.392943602	4
chr20	63547504	63540810	2	SRMS	679	1.270825099	0.000799531	0.503485902	4
chr9	104504263	104505222	1	OR13F1	521	1.306137263	0.000801241	0.295586275	4
chr12	47079603	47236662	1	PCED1B	382	1.336309099	0.001287256	0.354086116	4
chr13	77535674	77645263	1	SCEL	350	1.485534527	0.00129953	0.209178656	4
chr1	59733296	59733227	2	MIR4711	877	3.341509774	0.001326308	0.363301226	4
chr6	166465383	166460663	2	RPS6KA2-IT1	1242	1.48530318	0.001473955	0.165809193	4
chr20	21569976	21619674	1	LINC01727	197	1.459340329	0.001776549	0.125140592	4
chr6	170272474	170279887	1	LINC01624	1283	1.445174566	0.00181286	0.47301408	4
chr12	27696519	27697596	1	REP15	312	2.271426703	0.001901574	0.486733074	4
chrX	10156945	10237660	1	CLCN4	33	1.260468642	0.001914074	0.167345347	4
chr13	32031639	32025314	2	FRY-AS1	111	1.438779151	0.002376439	0.326997752	4
chr3	119146150	119187807	1	C3orf30	782	1.805031039	0.002723783	0.208439902	4
chr1	227941683	227941590	2	MIR5008	2257	1.275812864	0.002734961	0.760614725	4
chr22	47487111	47461299	2	LINC01644	513	1.913588024	0.003176779	0.106218846	4
chr5	154829458	154829540	1	MIR378H	932	1.389225221	0.003184329	0.803599971	4
chr20	4823645	4780023	2	RASSF2	97	1.594108831	0.003671353	0.145990022	4
chr7	124765627	124745997	2	GPR37	832	1.39187897	0.003677905	0.368136359	4
chr4	106315544	106349226	1	AIMP1	604	1.461534947	0.003820464	0.370899604	4
chr15	78621295	78593052	2	CHRNA3	622	2.61162498	0.003865652	0.210317246	4
chr1	54980792	54992293	1	TMEM61	856	1.455720539	0.004162033	0.62446787	4
chr18	45724127	45752520	1	SLC14A1	207	1.478434466	0.005088368	0.258757076	4
chr4	122378966	122429802	1	ADAD1	684	3.212348677	0.005088368	0.110712811	4
chr7	149872968	149880698	1	ATP6V0E2	1049	1.252577983	0.005133303	0.374694701	4
chr17	4498838	4539035	1	SPNS2	91	1.337241391	0.005288232	0.261319245	4
chr11	134985683	134986799	1	LOC100507548	1563	1.289962799	0.006221349	0.45702821	4
chrX	70234655	70240627	1	AWAT1	395	1.361619737	0.006291732	0.155967918	4
chr20	32509959	32520285	1	LOC101929698	278	1.27415783	0.006985716	0.128056302	4
chr19	50854915	50860764	1	KLK3	1316	4.269471704	0.009010782	0.233383349	4
chr8	91205485	91205559	1	MIR4661	535	2.215758659	0.009948358	0.620608401	4
chr16	81739097	81962693	1	PLCG2	874	1.712289	1.3836E-08	1.12102396	5
chr12	25033759	25108334	1	LRMP	292	2.68433195	4.1723E-07	0.49524077	5
chr20	32052188	32101856	1	HCK	270	2.85935658	3.8371E-06	0.5156807	5
chr18	46072272	45983536	2	PSTPIP2	210	2.14322681	7.4587E-06	0.52305425	5
chr17	10198551	9910609	2	GAS7	265	1.38705243	7.8803E-06	0.63043594	5
chr10	49610301	49612720	1	SLC18A3	314	2.42888748	9.5657E-06	0.4963516	5
chr9	35691020	35681992	2	TPM2	209	2.99535618	0.000017857	0.39605029	5
chr10	45374176	45446119	1	ALOX5	274	1.50443763	0.000051174	0.45185534	5
chr10	49679651	49710261	1	C10orf53	315	1.86062376	0.000051174	0.20229321	5
chr1	206772494	206767602	2	IL10	2097	3.18313821	0.000071091	0.20210235	5
chr11	128686535	128813267	1	FLI1	1520	1.31663094	0.000079965	0.3429436	5
chr11	128696023	128691672	2	SENCR	1521	1.51933591	0.00010339	0.32483924	5
chr5	39274528	39105236	2	FYB1	178	1.2937397	0.00022239	0.5953975	5
chr17	58328760	58301231	2	TSPOAP1	1021	2.08486089	0.00025822	0.25189351	5
chr15	68578969	68727806	1	CORO2B	493	1.72651111	0.00031003	0.36773896	5
chr7	106865278	106907145	1	PIK3CG	747	1.94537868	0.00052596	0.42187961	5
chr2	207166400	207166498	1	MIR7845	1258	1.34901829	0.00105815	1.00034261	5
chr22	37244448	37225261	2	RAC2	313	2.52971506	0.00118005	0.26811445	5
chr5	170298227	170246237	2	LCP2	1010	1.4952471	0.00182256	0.16758227	5
chr20	32010450	32032180	1	CCM2L	269	1.86978995	0.00192462	0.2596206	5
chr2	46541806	46583121	1	RHOQ	322	1.46021892	0.00225403	0.214777	5
chr7	111091006	111125454	1	LRRN3	767	2.04252442	0.00262389	0.1382672	5
chr17	1761959	1777574	1	SERPINF1	34	2.20504478	0.00301189	0.15352812	5
chr19	50415799	50431313	1	SPIB	1294	1.25155724	0.00304361	0.43051429	5
chr11	114257831	114313285	1	NNMT	1329	1.37567285	0.00327488	0.19450601	5
chr3	149658210	149661364	1	WWTR1-AS1	1044	3.12693765	0.00342473	0.26567265	5
chr17	68291267	68267026	2	SLC16A6	1146	1.90117589	0.00419627	0.17765456	5
chr10	114404756	114294824	2	AFAP1L2	816	1.26856451	0.00426722	0.43026106	5
chr11	73646178	73662819	1	PLEKHB1	1042	1.55880739	0.00461374	0.252243	5
chr8	132760712	132685007	2	TMEM71	752	2.0102503	0.00477088	0.19209834	5
chr13	30713478	30764426	1	ALOX5AP	102	1.2950345	0.00500482	0.47968461	5
chr17	31575411	31575521	1	MIR365B	498	2.01168081	0.00508447	0.27827903	5
chr15	74434467	74409289	2	SEMA7A	555	1.37287841	0.00630386	0.21549408	5
chr5	177474401	177456608	2	DBN1	1094	1.27548987	0.00630386	0.26784549	5
chr15	64841883	64930920	1	PLEKHO2	440	1.2784552	0.00653948	0.35311228	5
chr14	69259642	69357033	1	GALNT16	422	1.44770102	0.00715037	0.20107237	5
chr3	197674576	197674496	2	MIR922	1396	1.75260499	0.00763935	0.17201001	5
chr14	93948302	93948226	2	MIR4506	610	1.92963126	0.00839861	0.26697771	5
chr17	74712978	74694311	2	CD300LF	1203	2.04847687	0.00847619	0.23961655	5
chr17	35373701	35350305	2	SLFN11	535	1.86523912	0.00873096	0.12469072	5
chr17	57608412	57600856	2	LOC101927539	1007	1.57196613	0.00873096	0.34798998	5
chr14	69854131	70032366	1	SMOC1	430	1.53867606	0.00882347	0.36141365	5
chr6	163413960	163413065	2	CAHM	1231	1.34451063	0.00901151	0.46866061	5
